# Loss of catalytic activity and impaired proteostasis in guanosine nucleotide-depleted LRRK2

**DOI:** 10.64898/2026.04.21.719846

**Authors:** Giulia Favetta, Susanne Herbst, Anna Masato, Giulia Tombesi, Lucia Iannotta, Ilaria Battisti, James E. Tomkins, Daniah Trabzuni, Nicoletta Plotegher, Maximiliano G. Gutierrez, Giorgio Arrigoni, Claudia Manzoni, Patrick A. Lewis, Elisa Greggio, Susanna Cogo

## Abstract

Coding mutations in the *Leucine-rich repeat kinase 2* (*LRRK2*) gene represent the most common cause of familial Parkinson’s disease (PD), and are frequently observed in idiopathic PD. In addition, variation around the *LRRK2* locus has been shown to alter PD risk by genome-wide association studies. Disease-causing mutations cluster within the catalytic core of LRRK2 – composed of GTPase (ROC) and serine-threonine kinase domains – and lead to an increase in kinase activity, resulting in hyperphosphorylation of a subset of RAB GTPases and consequent cellular toxicity. However, the interplay between LRRK2 GTPase and kinase domains, and with the surrounding scaffold regions has remained underexplored, with implications for the prediction of on- and off-target effects associated with kinase inhibition. To address this gap, here we dissected the contributions of kinase, GTPase and scaffold domains to LRRK2 function in murine macrophages and tissues expressing endogenous levels of GTP/GDP-binding deficient Lrrk2 T1348N. Guanosine nucleotide-free Lrrk2 is devoid of both GTPase and kinase activities but maintains the scaffold shell, leading to significant reshaping of Lrrk2 interactome and engagement in novel interactions. This altered functional state leads to impaired autophagy and accumulation of enlarged lysosomes and autophagic cargo in macrophages and kidneys. Since pharmacological inhibition of LRRK2 is under clinical evaluation, our results reveal retained scaffold functions upon loss of catalytic activity that warrant careful consideration.
