## Supplementary Data 1 for "Loss of catalytic activity and impaired proteostasis in guanosine nucleotide-depleted LRRK2"

gene_name	ID	protein_group	WT_Ctrl_vs_TN_Ctrl_p.val	WT_Ctrl_vs_TN_Ctrl_p.adj	WT_Ctrl_vs_TN_Ctrl_log2_fold_change
ACTC1	sp|P68032|ACTC	Cytoskeletal	0.64423611	0.836	-0.554
ACTG1	sp|P63261|ACTG	Cytoskeletal	0.725794532	0.854	-0.411
ATP1A1	sp|P05023|AT1A1	-	0.841898699	0.873	-0.548
ATP1B3	sp|P54709|AT1B3	-	0.802774433	0.867	-0.384
ATP5F1A	sp|P25705|ATPA	-	0.515251809	0.799	1.43
ATP5F1B	sp|P06576|ATPB	-	0.385018114	0.738	2.51
BAG2	sp|O95816|BAG2	Chaperones	0.000865492	7.34e-07	-4.59
BSG	sp|P35613|BASI	-	0.461846607	0.777	-1.15
C3	sp|P01024|CO3	-	0.811496846	0.868	0.353
CAD	tr|F8VPD4|F8VPD4	-	0.173774995	0.497	-1.24
CCT2	tr|F8VQ14|F8VQ14	Chaperones	0.250292807	0.62	-0.973
CCT3	tr|B4DUR8|B4DUR8	Chaperones	0.501310822	0.794	-0.662
CCT4	sp|P50991|TCPD	Chaperones	0.684285994	0.845	-0.403
CCT6A	sp|P40227|TCPZ	Chaperones	0.053867152	0.134	-1.78
CCT7	sp|Q99832|TCPH	Chaperones	0.69787071	0.848	-0.351
CDC37	sp|Q16543|CDC37	Chaperones	0.17320298	0.496	-1.65
CSE1L	sp|P55060|XPO2	-	0.937406772	0.885	0.0897
DBN1	sp|Q16643|DREB	Cytoskeletal	0.058606645	0.145	-3.48
DCD	sp|P81605|DCD	-	0.642219771	0.836	0.384
DDX3X	tr|A0A2R8YDT5|A0A2R8YDT5	-	0.055162601	0.138	1.98
DDX5	tr|J3KTA4|J3KTA4	-	0.117175457	0.354	1.28
DNAJA1	sp|P31689|DNJA1	Chaperones	0.262419305	0.634	-1.35
DNAJA2	sp|O60884|DNJA2	Chaperones	0.066786453	0.177	-2.05
DNAJC7	tr|A0A6I8PRZ0|A0A6I8PRZ0	Chaperones	0.427444416	0.761	-1.19
DSG1	sp|Q02413|DSG1	Cytoskeletal	0.259069052	0.63	-1.36
DSP	sp|P15924|DESP	Cytoskeletal	0.806619554	0.868	0.419
EEF1A1P5	sp|Q5VTE0|EF1A3	Ribosomal	0.679739785	0.845	-0.266
EEF1G	sp|P26641|EF1G	-	0.71118228	0.851	0.72
EEF2	sp|P13639|EF2	-	0.108159272	0.326	1.95
ENO1	tr|A0A2R8Y6G6|A0A2R8Y6G6	-	0.579392396	0.819	-0.574
GAPDH	tr|E7EUT5|E7EUT5	-	0.546338963	0.809	0.906
GYS1	sp|P13807|GYS1	-	0.419162728	0.757	-0.769
H1-2	sp|P16403|H12	-	0.46895375	0.781	0.72
H2AC14	sp|Q99878|H2A1J	-	0.032730623	0.0725	4.32
H2BC13	sp|Q99880|H2B1L	-	0.023795601	0.0476	4.14
H4C1	sp|P62805|H4	-	0.056706187	0.141	4.06
HADHA	sp|P40939|ECHA	-	0.030184608	0.0661	-1.71
HADHB	sp|P55084|ECHB	-	0.196781671	0.54	-1.04
HERC2	sp|O95714|HERC2	-	0.669510873	0.842	0.359
HNRNPC	tr|G3V576|G3V576	-	0.046376398	0.115	3.32
HSP90AA1	sp|P07900|HS90A	Chaperones	0.180083181	0.509	-1.41
HSP90AB1	sp|P08238|HS90B	Chaperones	0.185999091	0.521	-1.29
HSP90AB2P	sp|Q58FF8|H90B2	Chaperones	0.248944274	0.618	-1.18
HSPA1B	sp|P0DMV9|HS71B	Chaperones	0.031919471	0.0705	-2.49
HSPA5	sp|P11021|BIP	Chaperones	0.216101706	0.572	-1.43
HSPA8	sp|P11142|HSP7C	Chaperones	0.033675738	0.0747	-2.15
HSPA9	sp|P38646|GRP75	Chaperones	0.196496636	0.54	-0.941
HSPB1	tr|F8WE04|F8WE04	Chaperones	0.828419072	0.871	0.249
HSPD1	sp|P10809|CH60	Chaperones	0.892708743	0.88	-0.18
IGKV2D-29	tr|A0A5H1ZRS9|A0A5H1ZRS9	-	0.638894901	0.835	0.381
INA	sp|Q16352|AINX	Cytoskeletal	0.962062241	0.888	-0.0428
IRS4	sp|O14654|IRS4	-	0.154719768	0.455	-1.13
JUP	sp|P14923|PLAK	Cytoskeletal	0.053086057	0.133	-1.97
LDHA	sp|P00338|LDHA	-	0.413758025	0.754	1.06
LDHB	sp|P07195|LDHB	-	0.261706723	0.633	1.45
LIMA1	sp|Q9UHB6|LIMA1	Cytoskeletal	0.591976108	0.823	-1.12
LRRK2	sp|Q5S007|LRRK2	-	0.296383828	0.67	0.982
MCM5	sp|P33992|MCM5	-	0.932211418	0.885	-0.169
MCM6	sp|Q14566|MCM6	-	0.802275604	0.867	-0.268
MCM7	sp|P33993|MCM7	-	0.891551616	0.88	-0.267
MCMBP	sp|Q9BTE3|MCMBP	-	0.970931981	0.889	0.0464
NCL	sp|P19338|NUCL	-	0.842660431	0.873	0.15
NEFL	sp|P07196|NFL	Cytoskeletal	0.978912227	0.89	-0.024
NEFM	tr|E7ESP9|E7ESP9	Cytoskeletal	0.866567589	0.876	-0.181
NEURL4	tr|K7EPS7|K7EPS7	-	0.727394854	0.854	-0.352
PABPC1	tr|A0A087WTT1|A0A087WTT1	-	0.360376658	0.722	1.92
PLEC	sp|Q15149|PLEC	Cytoskeletal	0.480570328	0.785	-1.02
PRDX1	tr|A0A0A0MRQ5|A0A0A0MRQ5	-	0.851782818	0.874	0.214
PSMA2	tr|A0A024RA52|A0A024RA52	-	0.119092231	0.36	-1.92
PSMA8	tr|A0A087WYS6|A0A087WYS6	-	0.242323756	0.609	-0.833
PSMB1	sp|P20618|PSB1	-	0.227111268	0.589	-1.24
PSMB5	tr|H0YJM8|H0YJM8	-	0.057895796	0.144	-1.38
PSMC4	sp|P43686|PRS6B	-	0.448459419	0.771	-0.533
PSMC5	sp|P62195|PRS8	-	0.502760662	0.794	-0.861
PSMD3	sp|O43242|PSMD3	-	0.258849982	0.63	-1.15
RPL10	tr|X1WI28|X1WI28	Ribosomal	0.50498904	0.795	0.488
RPL10A	sp|P62906|RL10A	Ribosomal	0.232374985	0.596	0.923
RPL11	tr|Q5VVC8|Q5VVC8	Ribosomal	0.74897452	0.858	-0.22
RPL12	sp|P30050|RL12	Ribosomal	0.680164783	0.845	0.507
RPL13	sp|P26373|RL13	Ribosomal	0.717950131	0.852	0.252
RPL13A	tr|Q8J015|Q8J015	Ribosomal	0.456388841	0.775	0.659
RPL14	tr|E7EPB3|E7EPB3	Ribosomal	0.416815178	0.756	0.623
RPL15	sp|P61313|RL15	Ribosomal	0.477033242	0.784	0.554
RPL17	tr|J3KRB3|J3KRB3	Ribosomal	0.751134761	0.858	0.292
RPL18	tr|F8VUA6|F8VUA6	Ribosomal	0.437242147	0.766	0.721
RPL18A	tr|M0R3D6|M0R3D6	Ribosomal	0.25538024	0.626	0.873
RPL23	sp|P62829|RL23	Ribosomal	0.335358258	0.703	-0.744
RPL23A	sp|P62750|RL23A	Ribosomal	0.308219863	0.681	-1.25
RPL24	tr|C9JXB8|C9JXB8	Ribosomal	0.694940396	0.848	0.264
RPL26	sp|P61254|RL26	Ribosomal	0.637208692	0.835	0.439
RPL27	sp|P61353|RL27	Ribosomal	0.974627303	0.889	0.0206
RPL27A	tr|E9PLL6|E9PLL6	Ribosomal	0.884457222	0.879	0.128
RPL28	tr|H0YLP6|H0YLP6	Ribosomal	0.788167951	0.865	0.195
RPL3	tr|B5MCW2|B5MCW2	Ribosomal	0.31063777	0.683	0.804
RPL30	tr|E5RI99|E5RI99	Ribosomal	0.606270627	0.827	0.64
RPL34	sp|P49207|RL34	Ribosomal	0.243108959	0.61	1.03
RPL4	sp|P36578|RL4	Ribosomal	0.475186184	0.783	0.67
RPL6	sp|Q02878|RL6	Ribosomal	0.682557491	0.845	0.519
RPL7	tr|A8MUD9|A8MUD9	Ribosomal	0.263187841	0.635	0.792
RPL7A	sp|P62424|RL7A	Ribosomal	0.287640236	0.661	0.99
RPL8	sp|P62917|RL8	Ribosomal	0.878814997	0.878	0.143
RPLP0	sp|P05388|RLA0	Ribosomal	0.959018396	0.888	0.0785
RPS11	tr|M0QZC5|M0QZC5	Ribosomal	0.565381125	0.815	-0.405
RPS13	sp|P62277|RS13	Ribosomal	0.942930186	0.886	-0.0487
RPS14	tr|A0A2R8Y811|A0A2R8Y811	Ribosomal	0.85285951	0.874	-0.308
RPS15	sp|P62841|RS15	Ribosomal	0.828752061	0.871	-0.189
RPS15A	tr|I3L3P7|I3L3P7	Ribosomal	0.350265824	0.714	0.706
RPS16	tr|M0R210|M0R210	Ribosomal	0.79823734	0.866	0.28
RPS18	sp|P62269|RS18	Ribosomal	0.738913054	0.856	0.36
RPS2	tr|H0YEN5|H0YEN5	Ribosomal	0.534917228	0.806	0.453
RPS20	sp|P60866|RS20	Ribosomal	0.11839919	0.358	1.6
RPS23	sp|P62266|RS23	Ribosomal	0.833274416	0.872	0.294
RPS24	tr|A0A2R8Y8A0|A0A2R8Y8A0	Ribosomal	0.160582587	0.468	1.6
RPS26	sp|P62854|RS26	Ribosomal	0.802130108	0.867	-0.171
RPS27	sp|P42677|RS27	Ribosomal	0.518895763	0.8	-0.583
RPS3	sp|P23396|RS3	Ribosomal	0.282705887	0.656	0.88
RPS4X	sp|P62701|RS4X	Ribosomal	0.501794337	0.794	-0.582
RPS6	sp|P62753|RS6	Ribosomal	0.770545105	0.862	0.577
RPS7	tr|B5MCP9|B5MCP9	Ribosomal	0.761023	0.86	0.23
RPS8	tr|Q5JR95|Q5JR95	Ribosomal	0.254194009	0.624	1.42
RPS9	sp|P46781|RS9	Ribosomal	0.267630605	0.64	0.821
RPSA	tr|C9J9K3|C9J9K3	Ribosomal	0.121423005	0.367	1.18
SLC1A5	sp|Q15758|AAAT	-	0.56201976	0.814	-1.07
SLC25A3	tr|F8VVM2|F8VVM2	-	0.111081276	0.335	2.84
SPART	sp|Q8N0X7|SPART	-	0.710027049	0.851	-0.478
SPTAN1	tr|A0A0D9SF54|A0A0D9SF54	Cytoskeletal	0.398088888	0.745	-1.15
STUB1	sp|Q9UNE7|CHIP	-	0.783611351	0.864	0.213
SUPT6H	sp|Q7KZ85|SPT6H	-	0.831520657	0.871	-0.229
TCP1	tr|E7EQR6|E7EQR6	Chaperones	0.282241264	0.656	-1.27
TFG	sp|Q92734|TFG	-	0.284828681	0.658	0.921
TP53	sp|P04637|P53	-	0.80904983	0.868	0.376
TRIM32	sp|Q13049|TRI32	-	0.864550044	0.876	0.267
TUBB	tr|Q5JP53|Q5JP53	Cytoskeletal	0.486779669	0.788	-0.458
TUBB6	sp|Q9BUF5|TBB6	Cytoskeletal	0.817308499	0.869	-0.151
TUBB8	sp|Q3ZCM7|TBB8	Cytoskeletal	0.488446205	0.789	-0.461
UBB	tr|J3QS39|J3QS39	-	0.71861073	0.852	-0.424
UQCRC2	tr|H3BSJ9|H3BSJ9	-	0.336530017	0.704	1.8
VIM	sp|P08670|VIME	Cytoskeletal	0.819950007	0.87	-0.187
YBX1	sp|P67809|YBOX1	-	0.280018373	0.653	0.864
YWHAB	sp|P31946|1433B	14-3-3s	0.000920969	8.44e-07	3.32
YWHAE	sp|P62258|1433E	14-3-3s	0.004604464	0.000644	2.8
YWHAG	sp|P61981|1433G	14-3-3s	0.000631303	3.42e-07	3.81
YWHAH	sp|Q04917|1433F	14-3-3s	0.001085869	1.61e-06	3.34
YWHAQ	sp|P27348|1433T	14-3-3s	0.000692519	3.42e-07	3.5
YWHAZ	sp|P63104|1433Z	14-3-3s	0.028121452	0.0605	2.74
